# Discerning role of a functional arsenic resistance cassette in evolution and adaptation of a rice pathogen

**DOI:** 10.1101/2020.12.16.422644

**Authors:** Amandeep Kaur, Rekha Rana, Tanu Saroha, Prabhu B. Patil

## Abstract

Arsenic (As) is highly toxic element to all forms of life and is a major environmental contaminant. Understanding acquisition, detoxification, and adaptation mechanisms in bacteria that are associated with host in arsenic-rich conditions can provide novel insights into dynamics of host-microbe-microenvironment interactions. In the present study, we have investigated an arsenic resistance mechanism acquired during the evolution of a particular lineage in the population of *Xanthomonas oryzae* pv. *oryzae* (*Xoo)*, which is a serious plant pathogen infecting rice. Our study revealed the horizontal acquisition of a novel chromosomal 12kb *ars* cassette in *Xoo* IXO1088 that confers high resistance to arsenate/arsenite. The *ars* cassette comprises several genes that constitute an operon induced in the presence of arsenate/arsenite. Transfer of cloned *ars* cassette to *Xoo* BXO512 lacking it confers arsenic resistance phenotype. Further, the transcriptional response of *Xoo* IXO1088 under arsenate/arsenite exposure was analyzed using RNA sequencing. Arsenic detoxification and efflux, oxidative stress, iron acquisition/storage, and damage repair are the main cellular responses to arsenic exposure. Our investigation has provided novel insights in to how a pathogenic bacterium is coping with arsenic-rich unique micro-environments like seen in rice growing in submerged water conditions.

**Impact statement:** Arsenic accumulation in rice is a serious and unique agronomic issue. Arsenic contaminated groundwater used for irrigation purposes is adding to the accumulation of arsenic in rice. Submerged conditions in the paddy fields further induce the prevalence of toxic inorganic arsenic species in the environment. Our genomics and transcriptomics-based study reveals how a rice pathogen is coping with the lethal concentrations of arsenic by acquiring a novel resistance cassette during diversification into lineages. Acquisition of such detoxification mechanisms can provide a selective advantage to the bacterial population in avoiding toxicity or enhancing virulence and to their on-going evolutionary events. While there are numerous studies on plant-pathogen-environment interactions, our study highlights the importance of systematic studies on the role of unique micro-environmental conditions on the evolution of host-adapted pathogens/microbes.
