## Supplementary Table 1 for "Discerning role of a functional arsenic resistance cassette in evolution and adaptation of a rice pathogen"

### Sheet: Sheet1
S.No.	Locus tag	Protein	GC%
1	IXO1088_RS11270	DNA-binding protein	66
2	IXO1088_RS11275	AAA family ATPase	59.6
3	IXO1088_RS11280	AAA family ATPase	62.9
4	IXO1088_RS11285	helix-turn-helix transcriptional regulator	63.8
5	IXO1088_RS11290	arsenate reductase ArsC	65.9
6	IXO1088_RS11295	arsenate reductase (glutaredoxin)	63.2
7	IXO1088_RS11300	arsenical resistance protein ArsH	64.4
8	IXO1088_RS11305	arsenic transporter	65.5
9	IXO1088_RS11310	sulfurtransferase	60.2
10	IXO1088_RS11315	site-specific integrase	66.1
11	IXO1088_RS11320	Tn3 family transposase	60.9
