## Supplementary Table 3 for "Discerning role of a functional arsenic resistance cassette in evolution and adaptation of a rice pathogen"

### Sheet: Sheet1
S.No.	Primer name	Locus id	Sequence
1	arsR-qPCR-F	IXO1088_RS11285	ACCGCGAGCTACGAGGACAT
2	arsR-qPCR-R	IXO1088_RS11285	TCCGCAGTGCAAGGAGTGAT
3	arsC1-qPCR-F	IXO1088_RS11290	GAGAGCGTCCTCCGCAAGAT
4	arsC1-qPCR-R	IXO1088_RS11290	CAGGCCCTCGACTGGGTAGT
5	arsC2-qPCR-F	IXO1088_RS11295	GTCCCGAAATACCCTGGAAATG
6	arsC2-qPCR-R	IXO1088_RS11295	TCCCTTCTGACGCAAGAGAGC
7	arsB-qPCR-F	IXO1088_RS11300	GCGAACTTCTTTGACGTGTCGT
8	arsB-qPCR-R	IXO1088_RS11300	ACCAAAGCCACAGGACAATCAG
9	arsH-qPCR-F	IXO1088_RS11305	GAACTGGCCTATTGGTCGGAAG
10	arsH-qPCR-R	IXO1088_RS11305	CATCGGCCAGAGGTATCCAGTC
11	MarR-qPCR-F	IXO1088_RS01475	CCAAGTACTGCGGGTAGGTC
12	MarR-qPCR-R	IXO1088_RS01475	GCTCCAGCTCGACAATCAG
13	bfr(up)-qPCR-F	IXO1088_RS02860	CCAGCCTTTCCGAACTGACC
14	bfr(up)-qPCR-R	IXO1088_RS02860	CCCCAACAGTGGCAGAGG
15	TonB-qPCR-F	IXO1088_RS06840	CTGAGGCGATGGCATTCTCT
16	TonB-qPCR-R	IXO1088_RS06840	GCACTCGATCACACGACTGT
17	HemP-qPCR-F	IXO1088_RS19500	GATCAGCACTTCACGACGGC
18	HemP-qPCR-R	IXO1088_RS19500	TATGGCCAACCGACTGGAGA
19	bfr(down)-qPCR-F	IXO1088_RS02865	GAAGGGCGATACCAAAGTCA
20	bfr(down)-qPCR-R	IXO1088_RS02865	TTCTTTCAGGCCCCAGTT
21	kdpA-qPCR-F	IXO1088_RS19815	ACCGCTGTACCGTTGGATAG
22	kdpA-qPCR-R	IXO1088_RS19815	AGCTATTGGGGCCATACC
23	kdpF-qPCR-F	IXO1088_RS19820	CACGTACAGCAGGTACGCAG
24	kdpF-qPCR-R	IXO1088_RS19820	CTGCCTGGTTGTCCCTGTT
25	RND transporter-qPCR-F	IXO1088_RS15130	ATTACCCTGGTGCTCACTGC
26	RND transporter-qPCR-R	IXO1088_RS15130	CCAGGAAACCGGAAAACAGGAT
27	ftsZ-qPCR-F	IXO1088_RS19685	GATCACCATCCCCAATGAAA
28	ftsZ-qPCR-R	IXO1088_RS19685	CGAAGTCGACATTGATCAGG
	Cloning primers
29	cassette_F	-	TACGCAGCGCTCACATTT
30	cassette_R	-	GCTGCTATCGTTCCAATGCT
31	M13-inverse-F	-	ACTGGCCGTCGTTTTAC
32	M13-inverse-R	-	CATGGTCATAGCTGTTTCC
33	M13-F	-	GTAAAACGACGGCCAGT
34	M13-R	-	GGAAACAGCTATGACCATG
	Bacterial strains and plasmids used in this study
	Strains	Relevant characteristics	Reference
1	X. oryzae pv. oryzae IXO1088	Wild type, Indian isolate	This work
2	X. oryzae pv. oryzae BXO512	Wild type, Indian isolate	This work
3	TOP10 E. coli	F- mcrA Δ( mrr-hsdRMS-mcrBC) Φ80lacZΔM15 Δ lacX74 recA1 araD139 Δ( araleu)7697 galU galK rpsL (StrR) endA1 nupG	Invitrogen
4	pUFR034	Broad host-range cosmid vector, IncW Nmr Mob+ mob (P) lacZa+ Par+ cos (8.7 kb)Kanamycin resistance	DeFeyter et al. 1990
5	BXO512 (pUFR034)	BXO512 with pUFR034 vector	This work
6	BXO512 (pUFR034+ars)	pUFR034 + ars cassatte from IXO1088	This work
